# Conditionally essential genes for survival during starvation in *Enterococcus faecium* E745

**DOI:** 10.1101/2020.04.10.036137

**Authors:** Vincent de Maat, Sergio Arredondo-Alonso, Rob J.L. Willems, Willem van Schaik

## Abstract

The nosocomial pathogen *Enterococcus faecium* can survive for prolonged periods of time on surfaces in the absence of nutrients. This trait is thought to contribute to the ability of *E. faecium* to spread among patients in hospitals. Because there is currently a lack of data on the mechanisms that are responsible for the ability of *E. faecium* to survive in the absence of nutrients, we performed a high-throughput transposon mutant library screening (Tn-seq) to identify genes that have a role in long-term survival during incubation in phosphate-buffered saline (PBS) at 20°C. A total of 18 genes were identified by Tn-seq to contribute to survival in PBS, with functions associated with the general stress response, DNA repair, metabolism, and membrane homeostasis. The gene which was quantitatively most important for survival in PBS was *usp* (locus tag: EfmE745_02439), which is predicted to encode a 17.4 kDa universal stress protein. After generating a targeted deletion mutant in *usp*, we were able to confirm that *usp* significantly contributes to survival in PBS and this defect was restored by *in trans* complementation. As *usp* is present in 99% of 1644 *E. faecium* genomes that span the diversity of the species, we postulate that this gene is a key determinant for the remarkable environmental robustness of *E. faecium*. Further mechanistic studies into *usp* and other genes identified in this study may shed further light on the mechanisms by which *E. faecium* can survive in the absence of nutrients for prolonged periods of time.
