## Supplementary Table S1. for "Conditionally essential genes for survival during starvation in *Enterococcus faecium* E745"

### Sheet: Sheet1
Table S1. Sequences of synthesized DNA fragments for the deletion of usp and exuR and the in trans complementation of usp.
usp deletion mutant	AAAAAAACCCGGGACAAACAACGGCATTAACGGAGATTACCATCTTTTAAAGAATAAAGCAATTTGCTCTTG GCAAATTGCTTTTTCTATTTGTTGCTTATTTTGGAGGATTTGTTCATGATTAGGATTTTAATGATTATCGCCACT TTAGTATTATTATTCGTTAGCTATTATTTATTTAATAAACAGGATATCTTTTTTGTATTGATCAACAAAAATGAT AAAAATCAAGGATTCCTACAATTTTACGGAGCTGCATATGCTGTTTTAGGCGTAATGGGTATTTTAACAGCTTT TTTCAATCAACGCTTTATTGCCTTGGTCTTTTTACTGATCGTAATTATTGTTTCTGCCACCTTCAGTATCCGATTT GCAAAAAAAATTGCTGAACCAA…
usp complementation	AAAAAAGTCGACACAAGAAAACGGTTCTGTTTCTGCGAGCTCTCTCATTGCTCTTTTTAAATTCATATGCTACT ATAGAGGTGGGAAATCTGTGATGTTCGAATTGTCCTCTTTGTGTGTTGACCGAACATTTTTATTGATATCTTGG GACCCGTCTTGTGTCACTGCTGGTAACATGCCTTATCATTTGGTAGTTCGAAGCTACGACCATGGGACCCACC TGCTTGAATTCGCGGGATCAATACTACAGGACAAACAACGGCATTAACGGAGATTACCATCTTTTAAAGAATA AAGCAATTTGCTCTTGGCAAATTGCTTTTTCTATTTGTTGCTTATTTTGGAGGATTTGTTCATGTTACAACAATA CAAAAAAATCATGGTTGCCGTAGAT…
exuR deletion mutant	AAAAAAAACCCGGGCAATTGGGGCTATCCATCGGGAAATGAATGCCAAGAAATGGACTTGGATCGCCATAG GCTATCAATGCGGTTTAGCTTATTTAGTTAGTTTTGTGATTTATCAGTTGGGACACTTATTGGAGGGTGGACA GGTAGCGTTAGGGACGTATCTTGCTATTTTACTGATGATAGGACTCGTTTATGTTTTGTTCCGTCAGCCAAAAT CCAAGAACCAGTTTTATACTATATTGTCATTAGAAGGAGAGGAATAGGATGGCGACATTCTTATTAAGTGTGT TAATCTTTGGAAGTGCAGGCGCAATTGTCTATACTCGTTTAAAATCCGGTAAGAATTGTGATGACTGTCAAAC AGCTTGCCCAGTAAAAAAGGAACAGATCAA…
